# Molecularly-guided spatial proteomics captures single-cell identity of the healthy and diseased nervous system

**DOI:** 10.1101/2025.02.10.637505

**Authors:** Sayan Dutta, Marion Pang, Gerard M. Coughlin, Sirisha Gudavalli, Michael L. Roukes, Tsui-Fen Chou, Viviana Gradinaru

## Abstract

Single-cell spatial proteomics (scSP) holds substantial potential for profiling healthy and diseased tissues. The emerging method of molecularly-guided unbiased scSP has mostly been applied to peripheral somatic tissues. Here, we optimize and apply scSP to the healthy and diseased mammalian brain, using molecularly-guided laser capture microdissection and unbiased mass spectrometry. We systematically evaluate the effects of tissue fixation, marker staining, and sample input size on proteome coverage and quantitative accuracy. We benchmark this workflow by profiling region-specific neuronal proteomes and describing the response of non-neuronal cells to acute brain injury. Across these applications, we integrate complementary transcriptomic resources to evaluate cross-modality trends and refine neuronal proteomic results by filtering out protein signals likely arising from non-neuronal cells, an essential consideration in heterogeneous tissues such as the brain. Finally, we leverage this approach to resolve proteomic differences between dopaminergic neuron subpopulations with differential vulnerability to Parkinson’s disease and to uncover disease-specific disruptions in α-synuclein-aggregate-bearing single dopaminergic neurons. Together, these data demonstrate the utility of scSP in neuroscience research for understanding fundamental biology and the molecular drivers of neurological conditions.
