## Supplementary material for "Molecularly-guided spatial proteomics captures single-cell identity of the healthy and diseased nervous system": Supp. Table 1_KeyResources_v2

### Sheet: Key Resources
RESOURCE TYPE	RESOURCE NAME	SOURCE	IDENTIFIER	NEW/REUSE	ADDITIONAL INFORMATION
Oligonucleotide	HCR-FISH probes against endogenous transcripts	Integrated DNA Technologies	N/A	New
Oligonucleotide	Fluorophore-conjugated HCR Hairpins	Molecular Technologies	N/A	Reuse	Commercially available from Molecular Instruments (https://www.molecularinstruments.com/)
Antibody	Mouse anti-tyrosine hydroxylase	EMD Millipor cat#MAB318	RRID:AB_2313764	Reuse	used at dilution 1:1000
Antibody	Rabbit Anti-tyrosine hydroxylase	EMD Millipore, cat# AB152	RRID:AB_390204	Reuse	used at dilution 1:1000
Antibody	Chicken anti-GFAP	Abcam, cat#ab4674	RRID:AB_304558	Reuse	used at dilution 1:1000
Antibody	Rabbit anti-Iba1	FUJIFILM Wako Pure Chemical Corporation, cat#019-19741	RRID:AB_839504	Reuse	used at dilution 1:1000
Antibody	Rat anti-CD11b	Thermo Fisher Scientific, cat#14-0112-82	RRID:AB_467108	Reuse	used at dilution 1:500
Antibody	Rabbit anti-CD68	Thermo Fisher Scientific, cat#14-0688-82	RRID:AB_11151139	Reuse	used at dilution 1:500
Antibody	Mouse anti-NeuN	Cell Signaling Technology, Cat#94403	RRID:AB_2904530	Reuse	used at dilution 1:1000
Antibody	Rabbit anti-NeuN	Abcam, cat#ab104224	RRID:AB_10711040	Reuse	used at dilution 1:1000
Antibody	Rabbit anti-Anxa1	Thermo Fisher Scientific, cat#71-3400	RRID:AB_2533983	Reuse	used at dilution 1:250
Antibody	Goat anti-Aldh1a1	Thermo Fisher Scientific,cat#PA5-17943	RRID:AB_10977372	Reuse	used at dilution 1:250
Antibody	Rabbit anti-Calbindin	Swanth, cat#CB38a-200uL	RRID:AB_3107026	Reuse	used at dilution 1:500
Antibody	Rabbit gamma-synuclein	Genetex, cat#GTX110483	RRID:AB_1951959	Reuse	used at dilution 1:500
Antibody	Rabbit anti-Camk2a	Abcam, cat#ab52476	RRID:AB_868641	Reuse	used at dilution 1:500
Antibody	Rabbit monoclonal anti-pS129 α-Synuclein (EP1536Y)	Abcam cat#ab51253	RRID:AB_869973	Reuse	used at dilution 1:500
Antibody	Rabbit recombinant anti-Ubiquitin	Proteintech cat#80992-1-RR	RRID:AB_2923694	Reuse	used at dilution 1:500
Antibody	Rabbit polyclonal anti-p62/SQSTM1	Proteintech cat#18420-1-AP	RRID:AB_10694431	Reuse	used at dilution 1:500
Antibody	AlexaFluor 488-conjugated donkey anti-goat F(ab')2 antibody	Jackson ImmunoResearch, Cat#705-546-147	RRID:AB_2340430	Reuse	used at dilution 1:500
Antibody	AlexaFluor 488-conjugated donkey anti-chicken F(ab')2 antibody	Jackson ImmunoResearch, Cat#703-546-155	RRID:AB_2340376	Reuse	used at dilution 1:500
Antibody	AlexaFluor 488-conjugated donkey anti-rat F(ab')2 antibody	Jackson ImmunoResearch, Cat#712-546-153	RRID:AB_2340686	Reuse	used at dilution 1:500
Antibody	AlexaFluor cy3-conjugated donkey anti-mouse F(ab')2 antibody	Jackson ImmunoResearch, Cat#715-166-151	RRID:AB_2340817	Reuse	used at dilution 1:500
Antibody	AlexaFluor cy3-conjugated donkey anti-rabbit F(ab')2 antibody	Jackson ImmunoResearch, Cat#711-166-152	RRID:AB_2313568	Reuse	used at dilution 1:500
Antibody	AlexaFluor 647-conjugated donkey anti-mouse F(ab')2 antibody	Jackson ImmunoResearch, Cat#715-606-150	RRID:AB_2340865	Reuse	used at dilution 1:500
Antibody	AlexaFluor 647-conjugated donkey anti-rabbit F(ab')2 antibody	Jackson ImmunoResearch, Cat# 711-606-152	RRID:AB_2340625	Reuse	used at dilution 1:500
Experimental model: Organism/strain	C57BL/6J mice	The Jackson Laboratory, strain #: 000664	RRID:IMSR_JAX:000664	Reuse	used at dilution 1:500
Software	Python v3.11	https://www.python.org/	RRID:SCR_008394	Reuse
Software	Fiji distribution of ImageJ v1.54f	https://fiji.sc/;	RRID:SCR_002285	Reuse
Software	GraphPad Prism v10.0.3	https://www.graphpad.com/	RRID:SCR_002798	Reuse
Software	ImarisViewer	https://imaris.oxinst.com/packages	RRID:SCR_007370	Reuse
Software	VS Code	https://code.visualstudio.com/		Reuse
Codes	Code used to generate figures	Github	https://github.com/gnaprs/scSP_CNS-preprint	New
Protocols	scSP: Single Cell Spatial Proteomics LC-MS/MS Analysis of LCM-isolated single-cell mouse brain tissue	Protocols.io	https://10.17504/protocols.io.14egn1j4yv5d/v1	New
Protocols	Mouse alpha-synuclein preformed fibril preparation	Protocols.io	https://10.17504/protocols.io.14egn1j4yv5d/v1	New
Protocols	C57BL/6J mice stereotaxic injection	Protocols.io	https://10.17504/protocols.io.14egn1j4yv5d/v1	New
Protocols	HCR-FISH on mouse brain sections	Protocols.io	https://10.17504/protocols.io.14egn1j4yv5d/v1	New
Protocols	Immunohistochemistry Protocol for Brain Sections	Protocols.io	https://10.17504/protocols.io.14egn1j4yv5d/v1	New
Raw Data	LC-MS Acquisition Files	MassIVE	MSV000100704	New	Password: 6EsC4P7qj66UJ8w8
Raw Data	LC-MS Acquisition Files	ProteomeXchange	PXD074008	New	Was co-deposited on ProteomeXchange

### Sheet: MassIVE Files
Table S1 - MassIVE repository
Figure	Type	Set	Folder	Samples	Notes	Status
combined	Proteomics - LCMS	all_region_filtered	2505_rna_prot_full	138		MassIVE root folder
1	Proteomics - LCMS	Size	data2411_size	115		MassIVE root folder
1	Proteomics - LCMS	Bulk - IF	bulk-if	18	PD, MouseFF_100ng_AbPBS_43minDDA_20230616	MassIVE root folder
1	Proteomics - LCMS	Bulk - HCR	bulk-hcr	6	PD, Marion_20241021_OTE_Aur60min_FFmouse_HCR	MassIVE root folder
1	Proteomics - LCMS	sc - IF	2512_Ab-HCR	81	Filtered to 19 files	MassIVE root folder
1	Proteomics - LCMS	sc - HCR	2512_Ab-HCR	81	Filtered to 16 files	MassIVE root folder
1	Proteomics - LCMS	Bulk - fixed-frozen	bulk-ff	6	PD, MouseFF_100ng_FixedFrozen_43minDDA_20230623	MassIVE root folder
2	Proteomics - LCMS	cortex vs snpc	2505_rna_prot_full	100	From all_region_filtered, filtered to 100 files	filtered from all_region
4	Proteomics - LCMS	astrocyte vs neuron	2505_rna_prot_full	26	From all_region_filtered, filtered to 26 files	filtered from all_region
4	Proteomics - LCMS	SWI	2511_ast-SWI-only	20	Filtered to 10 files	Folder
5	Proteomics - LCMS	anxa+/-	2505_rna_prot_full	33	From all_region_filtered, filtered to 33 files	filtered from all_region
6	Proteomics - LCMS	6mo mouse	2511_Mus6moSnpcONLY	36		Folder
3	Trascriptomics - ABC	cortex vs snpc	abc_analysis	52873	Extracted expression matrix from https://alleninstitute.github.io/abc_atlas_access/descriptions/WMB-10Xv3.html	Folder
