## Supplementary material for "Molecularly-guided spatial proteomics captures single-cell identity of the healthy and diseased nervous system": Supp. Table 3_dropviz data_SNpc_Cortex

### Sheet: SNpc-dropviz
Cluster	Neuron_Th [#4]	Astrocyte_Gja1 [#7]	Oligodendrocyte_Mbp [#11]	Microglia_Macrophage_C1qb [#9]	Is Neuron < any other cell type?	no. of cell types (>=.7 difference?)	type=highest
Cd9	0.693147	2.83321	2.30259	3.58352	TRUE	3	Microglia_Macrophage_C1qb [#9]
S100a13	0.693147	3.04452	3.04452	3.13549	TRUE	3	Microglia_Macrophage_C1qb [#9]	5	all zero in this set of comparison
Rps21	2.77259	3.82864	5.91889	4.63473	TRUE	3	Oligodendrocyte_Mbp [#11]	17	number of genes with '0' as neuron transcript, with non zero other
Dbi	2.3979	5.69709	5.01728	4.12713	TRUE	3	Astrocyte_Gja1 [#7]	after removing the 22 with '0' input
Clic4	1.09861	3.43399	4.06044	2.30259	TRUE	3	Oligodendrocyte_Mbp [#11]	123	neuron transcript is higher
Csrp1	1.38629	3.80666	3.78419	3.04452	TRUE	3	Astrocyte_Gja1 [#7]	176	neuron transcript is lower
Gltp	0.693147	1.79176	3.13549	2.94444	TRUE	3	Oligodendrocyte_Mbp [#11]		69	less than 2x lower
Rpl36	1.09861	2.07944	3.63759	2.77259	TRUE	3	Oligodendrocyte_Mbp [#11]		107	more than 2x lower
Rhog	0.693147	1.79176	2.56495	3.04452	TRUE	3	Microglia_Macrophage_C1qb [#9]
Cd81	3.29584	5.84644	4.36945	4.86753	TRUE	3	Astrocyte_Gja1 [#7]
Eci1	1.09861	2.94444	1.94591	2.07944	TRUE	3	Astrocyte_Gja1 [#7]		42	astrocytes
Ndufa3	2.89037	3.63759	4.47734	3.89182	TRUE	3	Oligodendrocyte_Mbp [#11]		26	microglia
Arpp19	1.94591	2.70805	3.4012	2.83321	TRUE	3	Oligodendrocyte_Mbp [#11]		39	oligodendrocytes
Gpx4	0.693147	1.60944	2.07944	1.94591	TRUE	3	Oligodendrocyte_Mbp [#11]
Cnp	2.3979	4.07754	4.83628	4.52179	TRUE	3	Oligodendrocyte_Mbp [#11]		total=	316
Plp1	5.96871	6.98749	8.45978	7.74153	TRUE	3	Oligodendrocyte_Mbp [#11]		% mixed and non neuronal	0.392405
Atp1a2	3.29584	7.39326	5.55683	4.45435	TRUE	3	Astrocyte_Gja1 [#7]
Cldn11	2.3979	3.13549	4.21951	4.18965	TRUE	3	Oligodendrocyte_Mbp [#11]
Ermn	2.19722	3.17805	4.8828	4.17439	TRUE	3	Oligodendrocyte_Mbp [#11]
Mag	2.30259	3.04452	4.07754	4.26268	TRUE	3	Microglia_Macrophage_C1qb [#9]
S100b	2.07944	4.56435	5.94017	2.99573	TRUE	3	Oligodendrocyte_Mbp [#11]
Hepacam	1.09861	4.43082	2.63906	2.77259	TRUE	3	Astrocyte_Gja1 [#7]
Kcnj10	1.09861	4.47734	3.58352	2.19722	TRUE	3	Astrocyte_Gja1 [#7]
Fxyd1	0.693147	4.52179	2.56495	2.07944	TRUE	3	Astrocyte_Gja1 [#7]
Gfap	0.693147	4.91998	3.17805	1.79176	TRUE	3	Astrocyte_Gja1 [#7]
Mbp	4.7185	5.5835	9.10008	5.69036	TRUE	3	Oligodendrocyte_Mbp [#11]
Mobp	3.80666	4.56435	7.65492	4.91265	TRUE	3	Oligodendrocyte_Mbp [#11]
Sirt2	2.30259	3.21888	4.69135	3.09104	TRUE	3	Oligodendrocyte_Mbp [#11]
Padi2	0.693147	3.43399	1.79176	1.60944	TRUE	3	Astrocyte_Gja1 [#7]
Rpl34	2.56495	3.04452	5.34233	4.27667	TRUE	2	Oligodendrocyte_Mbp [#11]
Rpl29	1.60944	2.07944	3.73767	3.21888	TRUE	2	Oligodendrocyte_Mbp [#11]
Rps28	1.60944	2.30259	4.92725	3.63759	TRUE	2	Oligodendrocyte_Mbp [#11]
Rps15	3.04452	3.58352	5.53733	4.58497	TRUE	2	Oligodendrocyte_Mbp [#11]
Ndrg1	1.94591	2.30259	4.34381	3.09104	TRUE	2	Oligodendrocyte_Mbp [#11]
Lamp2	1.38629	3.21888	1.79176	3.58352	TRUE	2	Microglia_Macrophage_C1qb [#9]
Cstb	0.693147	1.38629	1.79176	3.04452	TRUE	2	Microglia_Macrophage_C1qb [#9]
Acadl	1.38629	2.99573	2.30259	2.07944	TRUE	2	Astrocyte_Gja1 [#7]
Rpl32	3.09104	3.29584	5.3799	4.47734	TRUE	2	Oligodendrocyte_Mbp [#11]
Rhob	2.07944	3.52636	2.3979	3.82864	TRUE	2	Microglia_Macrophage_C1qb [#9]
Txndc17	1.60944	1.79176	2.63906	2.89037	TRUE	2	Microglia_Macrophage_C1qb [#9]
Ech1	1.38629	2.70805	2.07944	2.56495	TRUE	2	Astrocyte_Gja1 [#7]
Hsd17b11	1.09861	3.13549	1.60944	2.48491	TRUE	2	Astrocyte_Gja1 [#7]
Mpc2	1.79176	2.83321	3.09104	2.3979	TRUE	2	Oligodendrocyte_Mbp [#11]
Atp1b3	2.48491	2.3979	3.55535	3.58352	TRUE	2	Microglia_Macrophage_C1qb [#9]
Ndrg2	2.56495	6.12905	5.22575	3.04452	TRUE	2	Astrocyte_Gja1 [#7]
Mog	1.38629	2.07944	3.43399	3.3322	TRUE	2	Oligodendrocyte_Mbp [#11]
Opalin	1.38629	1.94591	3.29584	3.13549	TRUE	2	Oligodendrocyte_Mbp [#11]
Fabp7	0.693147	3.80666	2.30259	0	TRUE	2	Astrocyte_Gja1 [#7]
Atp1b2	1.79176	5.32788	3.3322	2.3979	TRUE	2	Astrocyte_Gja1 [#7]
Bcas1	2.19722	2.89037	6.18002	3.13549	TRUE	2	Oligodendrocyte_Mbp [#11]
Slc6a11	1.94591	5.52146	3.49651	2.63906	TRUE	2	Astrocyte_Gja1 [#7]
Sfxn5	1.60944	4.14313	2.99573	1.09861	TRUE	2	Astrocyte_Gja1 [#7]
Fbxo2	1.38629	3.13549	2.3979	0.693147	TRUE	2	Astrocyte_Gja1 [#7]
Anln	1.09861	1.60944	3.04452	2.19722	TRUE	2	Oligodendrocyte_Mbp [#11]
Mtdh	3.49651	4.20469	2.56495	4.61512	TRUE	2	Microglia_Macrophage_C1qb [#9]
Psap	3.21888	4.74493	3.17805	4.57471	TRUE	2	Astrocyte_Gja1 [#7]
Fnbp1	1.94591	2.70805	2.56495	2.94444	TRUE	2	Microglia_Macrophage_C1qb [#9]
Slc44a1	1.79176	2.30259	2.83321	2.63906	TRUE	2	Oligodendrocyte_Mbp [#11]
Ddt	1.09861	2.63906	2.30259	1.79176	TRUE	2	Astrocyte_Gja1 [#7]
Grhpr	0.693147	1.94591	1.60944	1.09861	TRUE	2	Astrocyte_Gja1 [#7]
Sec61b	1.38629	2.07944	1.60944	2.99573	TRUE	1	Microglia_Macrophage_C1qb [#9]
Gpx1	2.19722	1.94591	1.79176	3.71357	TRUE	1	Microglia_Macrophage_C1qb [#9]
Gsta4	1.79176	2.63906	1.79176	0.693147	TRUE	1	Astrocyte_Gja1 [#7]
Itgb1	1.60944	2.07944	2.07944	3.13549	TRUE	1	Microglia_Macrophage_C1qb [#9]
Slc16a1	1.38629	2.48491	1.09861	1.79176	TRUE	1	Astrocyte_Gja1 [#7]
Maob	0.693147	2.56495	1.09861	0.693147	TRUE	1	Astrocyte_Gja1 [#7]
Rdx	3.46574	4.29046	3.78419	4.02535	TRUE	1	Astrocyte_Gja1 [#7]
Edf1	2.83321	3.13549	3.04452	3.58352	TRUE	1	Microglia_Macrophage_C1qb [#9]
Rbx1	2.48491	2.48491	3.21888	2.99573	TRUE	1	Oligodendrocyte_Mbp [#11]
M6pr	2.07944	2.48491	1.79176	2.89037	TRUE	1	Microglia_Macrophage_C1qb [#9]
Ccdc50	1.94591	2.07944	0.693147	3.21888	TRUE	1	Microglia_Macrophage_C1qb [#9]
Gabarapl2	1.94591	2.07944	3.4012	2.30259	TRUE	1	Oligodendrocyte_Mbp [#11]
Lamtor4	1.60944	2.07944	1.94591	2.70805	TRUE	1	Microglia_Macrophage_C1qb [#9]
Rap1b	1.94591	1.60944	1.09861	3.3673	TRUE	1	Microglia_Macrophage_C1qb [#9]
Sorbs1	0.693147	2.07944	1.38629	0.693147	TRUE	1	Astrocyte_Gja1 [#7]
Fau	0.693147	0.693147	1.94591	1.09861	TRUE	1	Oligodendrocyte_Mbp [#11]
Kif5b	3.98898	4.07754	5.98141	4.09434	TRUE	1	Oligodendrocyte_Mbp [#11]
Svip	1.60944	2.19722	3.61092	1.38629	TRUE	1	Oligodendrocyte_Mbp [#11]
Slc6a9	1.60944	3.91202	1.94591	1.60944	TRUE	1	Astrocyte_Gja1 [#7]
Cntfr	0.693147	2.48491	1.09861	0	TRUE	1	Astrocyte_Gja1 [#7]
Ntrk2	3.4012	4.8828	3.21888	2.07944	TRUE	1	Astrocyte_Gja1 [#7]
Abat	2.77259	3.68888	2.94444	0.693147	TRUE	1	Astrocyte_Gja1 [#7]
Glud1	3.21888	4.43082	3.29584	2.70805	TRUE	1	Astrocyte_Gja1 [#7]
Kcnd2	1.94591	3.29584	1.38629	1.38629	TRUE	1	Astrocyte_Gja1 [#7]
Wnk1	2.94444	2.94444	4.30407	3.55535	TRUE	1	Oligodendrocyte_Mbp [#11]
Pmm1	2.99573	3.71357	2.89037	1.94591	TRUE	1	Astrocyte_Gja1 [#7]
Rcn2	2.83321	4.07754	2.94444	2.07944	TRUE	1	Astrocyte_Gja1 [#7]
Cfap36	2.63906	2.83321	3.66356	2.30259	TRUE	1	Oligodendrocyte_Mbp [#11]
Dnajb2	2.56495	2.30259	3.29584	2.63906	TRUE	1	Oligodendrocyte_Mbp [#11]
Ubqln1	2.48491	2.19722	3.3673	2.19722	TRUE	1	Oligodendrocyte_Mbp [#11]
Elmo1	1.38629	0.693147	1.38629	2.48491	TRUE	1	Microglia_Macrophage_C1qb [#9]
Ivd	1.94591	2.99573	1.09861	1.38629	TRUE	1	Astrocyte_Gja1 [#7]
Sccpdh	1.94591	2.48491	2.94444	2.07944	TRUE	1	Oligodendrocyte_Mbp [#11]
Tppp3	2.3979	1.94591	3.13549	1.94591	TRUE	1	Oligodendrocyte_Mbp [#11]
Abcd3	1.94591	3.09104	2.63906	1.38629	TRUE	1	Astrocyte_Gja1 [#7]
Dbt	1.79176	2.63906	2.3979	1.94591	TRUE	1	Astrocyte_Gja1 [#7]
Trmt112	1.60944	1.60944	2.07944	2.63906	TRUE	1	Microglia_Macrophage_C1qb [#9]
Bckdha	1.60944	2.56495	1.60944	1.79176	TRUE	1	Astrocyte_Gja1 [#7]
Hibadh	1.38629	2.30259	1.94591	2.07944	TRUE	1	Astrocyte_Gja1 [#7]
Aspa	1.09861	1.79176	1.79176	2.07944	TRUE	1	Microglia_Macrophage_C1qb [#9]
Eml1	1.09861	0.693147	2.3979	1.60944	TRUE	1	Oligodendrocyte_Mbp [#11]
Pafah1b3	0.693147	0	0	1.94591	TRUE	1	Microglia_Macrophage_C1qb [#9]
Snta1	1.38629	2.56495	1.09861	1.79176	TRUE	1	Astrocyte_Gja1 [#7]
Aldh4a1	0.693147	1.79176	0.693147	0.693147	TRUE	1	Astrocyte_Gja1 [#7]
Hapln2	0.693147	1.09861	1.09861	1.94591	TRUE	1	Microglia_Macrophage_C1qb [#9]
Iqgap2	1.38629	0.693147	0	2.83321	TRUE	1	Microglia_Macrophage_C1qb [#9]
Cd82	0.693147	0.693147	1.09861	2.19722	TRUE	1	Microglia_Macrophage_C1qb [#9]
Tbca	2.3979	1.94591	1.94591	2.94444	TRUE	0
Xrn2	1.94591	2.30259	1.38629	2.56495	TRUE	0
Ppp1r2	1.60944	1.79176	1.60944	1.60944	TRUE	0
Emc2	1.60944	2.19722	1.79176	1.94591	TRUE	0
Maoa	2.3979	2.48491	1.79176	1.79176	TRUE	0
Calu	1.38629	1.94591	1.09861	1.38629	TRUE	0
Hint2	1.38629	1.79176	1.38629	1.79176	TRUE	0
Sarnp	1.38629	1.60944	2.07944	2.07944	TRUE	0
Hint3	0.693147	1.09861	1.09861	1.38629	TRUE	0
Lamc1	0.693147	1.09861	1.38629	1.38629	TRUE	0
Nefl	2.89037	2.07944	2.94444	2.56495	TRUE	0
Klc1	4.18965	2.63906	4.51086	2.30259	TRUE	0
Tuba1a	4.14313	4.07754	4.61512	3.78419	TRUE	0
Eif5	3.49651	3.58352	3.93183	3.4012	TRUE	0
Fkbp2	3.21888	3.2581	3.68888	3.46574	TRUE	0
Eif2s2	3.52636	3.3322	3.04452	4.04305	TRUE	0
Map7d1	3.13549	2.94444	2.77259	3.2581	TRUE	0
Ubqln2	2.89037	2.94444	1.38629	1.94591	TRUE	0
Pfdn1	2.70805	2.56495	2.83321	2.77259	TRUE	0
Ap1s2	2.19722	0.693147	0.693147	2.63906	TRUE	0
Gclm	2.3979	2.56495	2.3979	1.94591	TRUE	0
Itsn1	2.48491	2.83321	1.79176	2.83321	TRUE	0
Tbcb	2.56495	2.30259	2.77259	2.56495	TRUE	0
Puf60	2.3979	2.56495	2.30259	2.30259	TRUE	0
Ahcyl2	1.94591	2.3979	2.56495	1.38629	TRUE	0
Armc8	2.19722	1.60944	0.693147	2.3979	TRUE	0
Lsm12	2.07944	1.94591	1.38629	2.30259	TRUE	0
Nf1	2.19722	2.48491	1.38629	1.38629	TRUE	0
Prpf8	1.94591	2.19722	1.38629	1.94591	TRUE	0
Adprh	1.79176	2.19722	1.38629	2.19722	TRUE	0
Mlec	2.07944	1.94591	1.38629	2.70805	TRUE	0
Pdxdc1	2.48491	2.19722	2.89037	2.19722	TRUE	0
C1qbp	1.94591	1.79176	1.60944	2.19722	TRUE	0
Hsd17b12	2.30259	2.70805	1.79176	2.83321	TRUE	0
Pfdn6	1.94591	2.07944	1.94591	2.07944	TRUE	0
Psmd8	1.94591	1.94591	1.60944	2.3979	TRUE	0
Ufc1	1.94591	2.19722	1.94591	2.3979	TRUE	0
Aip	1.60944	1.38629	1.94591	2.19722	TRUE	0
Rragc	1.94591	1.38629	1.09861	2.07944	TRUE	0
Slc1a4	2.3979	2.83321	0.693147	1.09861	TRUE	0
Rab4a	1.94591	1.79176	2.07944	1.38629	TRUE	0
Acyp2	1.38629	1.79176	1.09861	1.09861	TRUE	0
Emd	1.60944	1.38629	1.60944	1.79176	TRUE	0
Erp44	1.38629	1.60944	0	2.07944	TRUE	0
Isca2	1.38629	1.60944	1.09861	1.60944	TRUE	0
Isoc1	1.38629	1.09861	0.693147	1.60944	TRUE	0
Nt5c2	1.38629	1.60944	0.693147	1.38629	TRUE	0
Pde6d	1.09861	1.60944	1.79176	1.38629	TRUE	0
Rabggtb	1.38629	1.38629	1.60944	1.79176	TRUE	0
Trappc11	1.38629	1.09861	0	1.60944	TRUE	0
Cul4b	0.693147	1.09861	0.693147	1.09861	TRUE	0
Cyb5r1	1.38629	0.693147	0	2.07944	TRUE	0
Gsto1	0.693147	1.09861	1.38629	1.09861	TRUE	0
Gstz1	1.38629	1.94591	1.38629	0.693147	TRUE	0
Hibch	1.09861	1.60944	0	1.09861	TRUE	0
Hnmt	1.09861	1.38629	0.693147	1.38629	TRUE	0
Pitrm1	1.09861	1.38629	0.693147	1.38629	TRUE	0
Rbmx	1.09861	1.79176	0.693147	1.38629	TRUE	0
Rdh11	1.60944	1.94591	0.693147	0.693147	TRUE	0
Tubb2b	1.60944	2.30259	1.79176	0.693147	TRUE	0
Ubl7	1.09861	1.09861	0.693147	1.38629	TRUE	0
Vwa8	0.693147	1.09861	0.693147	0.693147	TRUE	0
Bola1	0.693147	1.38629	1.09861	1.09861	TRUE	0
Cryz	0.693147	1.09861	0.693147	0.693147	TRUE	0
Mccc2	1.09861	1.60944	0.693147	1.09861	TRUE	0
Msra	1.09861	0	0	1.38629	TRUE	0
Pgm3	0.693147	1.09861	0.693147	0	TRUE	0
Stk24	0.693147	0.693147	0.693147	1.38629	TRUE	0
Galk1	0.693147	0.693147	1.09861	1.38629	TRUE	0
Akap12	1.60944	0.693147	1.38629	1.38629	FALSE
Tmsb10	2.94444	1.09861	2.70805	2.07944	FALSE
Cd200	3.13549	0.693147	0	1.38629	FALSE
Pdxk	2.94444	1.38629	1.38629	2.07944	FALSE
G3bp1	2.70805	2.19722	1.38629	2.63906	FALSE
Arl1	2.3979	2.07944	1.60944	2.3979	FALSE
Bcl2l1	2.56495	1.79176	1.94591	1.94591	FALSE
Dctn3	2.30259	1.94591	2.30259	2.07944	FALSE
Mapk3	2.63906	1.79176	2.19722	2.3979	FALSE
Ppm1f	1.60944	0.693147	0	0.693147	FALSE
Brox	1.38629	1.09861	1.38629	0.693147	FALSE
Ppil1	0.693147	0.693147	0.693147	0	FALSE
Nefm	2.83321	2.07944	2.3979	1.60944	FALSE
Gad2	1.38629	1.09861	1.38629	1.09861	FALSE
Slc17a6	1.38629	0	0.693147	0.693147	FALSE
Slc32a1	1.09861	0	0.693147	1.09861	FALSE
Map7d2	5.12396	2.99573	2.89037	2.56495	FALSE
Elavl4	5.16479	1.38629	1.38629	2.48491	FALSE
Gap43	5.273	2.07944	3.09104	2.30259	FALSE
Ndrg4	4.38203	2.07944	1.79176	2.19722	FALSE
Nefh	3.4012	1.60944	2.07944	2.07944	FALSE
Pcsk1n	4.26268	3.46574	4.20469	2.70805	FALSE
Elavl2	4.7362	1.09861	0.693147	2.19722	FALSE
Ina	3.89182	1.09861	1.38629	1.94591	FALSE
Uchl1	5.02388	1.60944	2.48491	2.19722	FALSE
Glg1	4.57471	3.43399	2.19722	3.55535	FALSE
Dst	4.39445	3.4012	3.58352	3.2581	FALSE
Kif3a	4.35671	2.63906	2.19722	2.48491	FALSE
Scg2	4.65396	1.09861	0.693147	1.09861	FALSE
Pak3	4.38203	0.693147	1.60944	1.94591	FALSE
Impact	4.00733	2.30259	1.60944	1.79176	FALSE
Ube3a	3.93183	3.13549	2.3979	3.29584	FALSE
Cit	3.43399	2.30259	1.60944	1.94591	FALSE
Atp9a	3.93183	1.38629	1.94591	2.07944	FALSE
Bclaf1	3.3673	3.21888	1.60944	3.2581	FALSE
Tmem30a	3.66356	3.09104	2.63906	3.13549	FALSE
Calb2	3.58352	0.693147	0	1.09861	FALSE
Mapk8ip3	3.2581	2.07944	1.79176	1.38629	FALSE
Msi2	4.45435	3.61092	2.30259	2.07944	FALSE
Cacna2d2	3.17805	1.94591	0.693147	1.09861	FALSE
Hap1	2.94444	0	0.693147	0.693147	FALSE
Acot7	3.63759	1.60944	2.83321	2.19722	FALSE
Nudcd3	3.29584	2.56495	1.60944	2.30259	FALSE
Vgf	1.79176	0.693147	0	0	FALSE
Atxn10	3.4012	2.94444	2.19722	1.79176	FALSE
Nop58	2.89037	1.94591	1.60944	2.48491	FALSE
Ache	3.17805	0.693147	0.693147	0.693147	FALSE
Atxn2	2.94444	2.48491	1.60944	2.30259	FALSE
Lgi2	2.19722	0.693147	0.693147	1.09861	FALSE
Pgrmc1	3.13549	2.07944	1.09861	2.07944	FALSE
Fxyd6	2.30259	1.79176	0.693147	0.693147	FALSE
Pam	3.4012	1.38629	1.38629	1.38629	FALSE
Chl1	2.83321	2.70805	0.693147	0.693147	FALSE
Cd99l2	2.70805	2.07944	1.09861	1.60944	FALSE
Cacybp	2.89037	2.07944	2.3979	2.77259	FALSE
Clasp1	2.63906	1.79176	0.693147	1.09861	FALSE
Rnf214	2.70805	1.60944	1.94591	1.79176	FALSE
Bcat1	2.83321	0.693147	1.09861	0.693147	FALSE
Eri3	2.77259	1.60944	1.38629	1.38629	FALSE
Nop56	2.30259	1.79176	0.693147	2.19722	FALSE
Ubr4	3.21888	1.94591	1.09861	1.94591	FALSE
Dcaf7	2.70805	1.38629	0.693147	1.60944	FALSE
Sik3	2.07944	1.60944	1.09861	1.38629	FALSE
Slc7a14	1.09861	0	0	0	FALSE
Actr10	2.30259	1.94591	1.38629	2.19722	FALSE
Cmas	2.56495	1.09861	1.38629	1.60944	FALSE
Alg2	2.30259	1.79176	0	1.09861	FALSE
Apba1	3.95124	0.693147	1.38629	1.38629	FALSE
Vat1l	2.70805	0	0.693147	0.693147	FALSE
Cops8	2.07944	1.60944	1.38629	1.60944	FALSE
Ergic1	2.63906	1.60944	0.693147	1.79176	FALSE
Faf2	2.19722	2.07944	1.09861	1.60944	FALSE
Fhl1	2.07944	2.07944	1.38629	1.60944	FALSE
Gclc	1.94591	1.79176	1.09861	1.94591	FALSE
Adcy5	2.63906	0.693147	1.09861	0.693147	FALSE
Asns	2.07944	0	0.693147	0.693147	FALSE
Nae1	1.94591	1.79176	0.693147	1.09861	FALSE
Tomm34	1.94591	1.38629	1.09861	1.38629	FALSE
Ubfd1	2.07944	1.09861	0.693147	1.09861	FALSE
Agpat4	3.2581	1.60944	1.94591	2.19722	FALSE
Calb1	3.21888	0	0	1.09861	FALSE
Drg1	1.94591	1.60944	0.693147	1.79176	FALSE
Extl2	1.60944	1.60944	0.693147	1.38629	FALSE
Hsdl1	2.56495	1.09861	0.693147	1.60944	FALSE
Pcyt2	1.94591	1.79176	1.60944	1.60944	FALSE
Psmd5	1.79176	1.09861	0.693147	1.60944	FALSE
Ptprn2	2.19722	0	0.693147	0.693147	FALSE
Rab3gap2	1.94591	1.09861	1.09861	1.38629	FALSE
Rac3	2.19722	0	0	0.693147	FALSE
Slc9a1	1.38629	1.09861	0	0	FALSE
Sncg	3.91202	0.693147	0.693147	1.09861	FALSE
Ampd2	1.60944	1.60944	0.693147	0	FALSE
Cops7a	2.07944	1.94591	1.09861	1.60944	FALSE
Dctn5	1.94591	1.60944	1.09861	1.79176	FALSE
Dpysl5	2.63906	0	0	0.693147	FALSE
Drg2	2.07944	1.60944	0	1.09861	FALSE
Osbpl2	2.07944	1.38629	0.693147	0.693147	FALSE
Plcxd3	2.30259	0	0	0	FALSE
Ppif	1.79176	1.09861	0	0.693147	FALSE
Praf2	1.79176	1.09861	0.693147	0.693147	FALSE
Rab9b	1.60944	0	0.693147	0	FALSE
Sgsm1	1.79176	0	0.693147	0.693147	FALSE
Wdr48	1.94591	1.38629	0.693147	1.38629	FALSE
Ddc	4.95583	0.693147	2.07944	1.09861	FALSE
Fsd1	1.60944	0	0	0.693147	FALSE
Golga3	1.60944	1.38629	1.38629	1.09861	FALSE
Ipo4	1.60944	1.09861	0.693147	0	FALSE
Mpi	1.79176	0.693147	0.693147	1.60944	FALSE
Pcbd1	1.94591	0	0	0	FALSE
Apex1	1.60944	1.38629	0.693147	0.693147	FALSE
Nol3	1.94591	1.09861	1.60944	0	FALSE
Th	5.18178	1.09861	1.09861	1.60944	FALSE
Tigar	2.83321	0.693147	0.693147	0.693147	FALSE
Traf3	1.38629	1.09861	0.693147	0	FALSE
Aldh1a1	4.59512	3.61092	3.7612	1.79176	FALSE
Fdps	1.60944	1.09861	1.60944	0.693147	FALSE
Me2	1.09861	0.693147	1.09861	0.693147	FALSE
Nif3l1	1.09861	0.693147	0.693147	1.09861	FALSE
Uck1	1.38629	1.38629	0	1.09861	FALSE
Crkl	0.693147	0.693147	0	0	FALSE
Vcan	1.09861	0.693147	1.09861	1.09861	FALSE
Wdr54	0.693147	0.693147	0	0	FALSE
Tom1	0.693147	0.693147	0	0	FALSE

### Sheet: Cortex_dropviz
Cluster	Neuron_Th [#4]	Astrocyte_Gja1 [#7]	Oligodendrocyte_Mbp [#11]	Microglia_Macrophage_C1qb [#9]	Is Neuron < any other cell type?	no. of cell types (>=.7 difference?)	type=highest
Ggh	0.693147	2.48491	2.07944	1.79176	TRUE	3	Astrocyte_Gja1 [#7]
Fuca1	1.09861	2.3979	2.48491	2.63906	TRUE	3	Microglia_Macrophage_C1qb [#9]	6	all zero in this set of comparison
Rnf13	1.79176	3.04452	4.54329	3.09104	TRUE	3	Oligodendrocyte_Mbp [#11]	6	number of genes with '0' as neuron transcript, with non zero other
Ctsz	1.09861	2.63906	1.79176	4.21951	TRUE	2	Microglia_Macrophage_C1qb [#9]		after removing the 12 with '0' input
Hexb	1.09861	2.07944	1.79176	6.46303	TRUE	2	Microglia_Macrophage_C1qb [#9]	55	neuron transcript is higher
Gnpda2	1.38629	2.30259	2.19722	1.79176	TRUE	2	Astrocyte_Gja1 [#7]	31	neuron transcript is lower
Hexa	1.38629	2.3979	1.79176	4.23411	TRUE	2	Microglia_Macrophage_C1qb [#9]		16	less than 2x lower
Gpm6b	3.63759	5.11799	5.41165	3.49651	TRUE	2	Oligodendrocyte_Mbp [#11]		15	more than 2x lower
Naga	0.693147	2.07944	1.09861	2.19722	TRUE	2	Microglia_Macrophage_C1qb [#9]
Scpep1	0.693147	1.60944	1.09861	2.07944	TRUE	2	Microglia_Macrophage_C1qb [#9]
Ptbp1	0.693147	1.09861	0.693147	1.60944	TRUE	1	Microglia_Macrophage_C1qb [#9]		4	astrocytes
Cspg5	3.3673	5.38907	2.3979	2.83321	TRUE	1	Astrocyte_Gja1 [#7]		9	microglia
Ncstn	1.09861	1.38629	1.09861	1.94591	TRUE	1	Microglia_Macrophage_C1qb [#9]		2	oligodendrocytes
Eml4	1.60944	1.38629	1.09861	2.48491	TRUE	1	Microglia_Macrophage_C1qb [#9]
Ncan	2.83321	3.66356	1.09861	1.60944	TRUE	1	Astrocyte_Gja1 [#7]		total=	92
Gar1	0.693147	0.693147	1.38629	1.09861	TRUE	0			% mixed and non neuronal	0.228261
Pdyn	0.693147	0	0	1.09861	TRUE	0
Gla	0.693147	1.09861	0.693147	0.693147	TRUE	0
Hmgb3	0.693147	1.09861	0.693147	0.693147	TRUE	0
Pdk3	1.09861	0.693147	1.38629	0.693147	TRUE	0
Qsox1	1.09861	1.38629	0.693147	1.09861	TRUE	0
Slc30a3	1.09861	1.09861	0.693147	1.38629	TRUE	0
Ggct	1.38629	0.693147	2.07944	1.09861	TRUE	0
Plbd2	1.38629	1.60944	1.09861	1.79176	TRUE	0
Siae	1.38629	1.38629	1.09861	1.60944	TRUE	0
Itgav	1.94591	2.56495	1.79176	2.48491	TRUE	0
Acox1	2.30259	2.94444	2.19722	2.07944	TRUE	0
Astn1	2.3979	2.48491	1.09861	1.79176	TRUE	0
Ngef	2.3979	2.94444	1.09861	2.48491	TRUE	0
Mlf2	2.63906	2.94444	3.17805	2.83321	TRUE	0
Actn1	2.70805	1.60944	1.38629	2.77259	TRUE	0
Shank3	1.09861	0.693147	0	0.693147	FALSE
Sorbs2	2.94444	1.94591	1.60944	2.19722	FALSE
Amy1	0.693147	0.693147	0	0	FALSE
Sbsn	0.693147	0.693147	0.693147	0.693147	FALSE
Sv2c	1.09861	0	0	0.693147	FALSE
Dnajc11	1.60944	1.09861	1.38629	1.38629	FALSE
Grm2	1.60944	0	0	0.693147	FALSE
Igf2r	1.60944	1.09861	0.693147	1.09861	FALSE
Pitpnm2	1.79176	1.38629	1.09861	1.60944	FALSE
Srr	1.79176	1.38629	1.09861	1.09861	FALSE
Ak5	1.94591	1.09861	0.693147	1.38629	FALSE
Me3	1.94591	1.09861	0.693147	1.38629	FALSE
Mpp2	1.94591	1.09861	1.79176	1.09861	FALSE
Sec23a	1.94591	1.38629	1.09861	1.60944	FALSE
Shank2	1.94591	0.693147	0.693147	0.693147	FALSE
Tbr1	1.94591	1.09861	0.693147	1.38629	FALSE
Lin7b	2.07944	0.693147	0.693147	1.38629	FALSE
Syngap1	2.07944	0.693147	0.693147	1.09861	FALSE
Ccsap	2.19722	0.693147	0.693147	1.38629	FALSE
Gprin1	2.19722	0.693147	0.693147	1.09861	FALSE
Iqsec2	2.19722	1.09861	1.09861	1.60944	FALSE
Ankrd34b	2.30259	0	0	0.693147	FALSE
Icam5	2.30259	0.693147	0.693147	1.60944	FALSE
Igsf21	2.3979	1.38629	0.693147	1.09861	FALSE
Syt5	2.3979	0.693147	0.693147	1.79176	FALSE
Stx1a	2.48491	1.09861	1.09861	1.60944	FALSE
Synpo	2.77259	0.693147	1.09861	1.60944	FALSE
Fbxo41	2.77259	1.09861	0.693147	1.38629	FALSE
Vps13a	2.77259	1.60944	1.38629	1.94591	FALSE
Ids	2.83321	1.94591	2.07944	2.30259	FALSE
Khdrbs3	2.83321	1.79176	1.09861	2.19722	FALSE
Trio	2.83321	1.60944	1.09861	2.3979	FALSE
Asap1	3.04452	1.94591	1.79176	2.48491	FALSE
Gabrg2	3.04452	1.09861	1.09861	1.94591	FALSE
Itpka	3.09104	1.38629	1.09861	2.30259	FALSE
Fbxl16	3.13549	1.79176	1.60944	2.70805	FALSE
Itpr1	3.17805	1.79176	1.60944	2.48491	FALSE
Epha4	3.21888	2.89037	2.30259	2.77259	FALSE
Agap2	3.3673	1.60944	1.60944	2.63906	FALSE
Camkv	3.3673	1.38629	1.38629	2.48491	FALSE
Ptk2b	3.43399	1.09861	1.09861	2.63906	FALSE
Ppp3cb	3.55535	2.30259	2.19722	3.04452	FALSE
Cttnbp2	3.66356	1.94591	2.19722	2.48491	FALSE
Ppp1r12a	3.85015	2.63906	2.83321	3.3673	FALSE
Slc17a7	3.91202	1.79176	1.79176	2.30259	FALSE
Olfm1	4.12713	3.3673	3.29584	3.89182	FALSE
Homer1	4.14313	2.07944	1.94591	2.83321	FALSE
Ptprs	4.26268	2.77259	2.19722	2.94444	FALSE
Sv2b	4.30407	1.60944	1.60944	2.3979	FALSE
Anks1b	4.68213	2.30259	3.85015	3.3673	FALSE
Camk2a	4.78749	3.21888	3.04452	3.71357	FALSE
Gria3	4.92725	2.3979	2.30259	3.21888	FALSE
Celf2	5.24702	3.89182	2.83321	4.27667	FALSE
Nrgn	5.74939	3.78419	3.68888	4.77068	FALSE
Atp2b1	6.16542	3.8712	3.93183	5.20401	FALSE
