## Supplementary material for "Molecularly-guided spatial proteomics captures single-cell identity of the healthy and diseased nervous system": Supp. Table 4_RNA-FISH-probes

### Sheet: FISH probes
Target	Probe sequences (5'-3')	Context sequence (5'-3')	Notes
Itpr1 transcript (CCDS 51869.1)	CACTTCATATCACTCACTtaGGTGCTGATAAATCCATTCG	CCDS 51869.1	Transcript binding Linker B5 HCR initiator
	CACTTCATATCACTCACTtaCTCGTCCAACGTCACCCTCA
	CACTTCATATCACTCACTtaAGATGCATCCTGATCAGGGT
	CACTTCATATCACTCACTtaGATGTTTGTGCTGTGTACCC
	CACTTCATATCACTCACTtaTTCCACCCGTGACAAAGTAA
	CACTTCATATCACTCACTtaTCAATCTCTGCCGCGGTGAT
	CACTTCATATCACTCACTtaCATGGATACGCAGAGGTCAG
	CACTTCATATCACTCACTtaAACGAGAAAGAACCAGCTTG
	CACTTCATATCACTCACTtaCCGGACACTCTTACTACGGA
	CACTTCATATCACTCACTtaAGGATGCCCTGAGGTCGTAG
	CACTTCATATCACTCACTtaATCTCTTAGGTACTCCTCCA
	CACTTCATATCACTCACTtaCTGCCTTTATTCTCTTCTCC
	CACTTCATATCACTCACTtaGCCCTTCCTGGCTGCTGTTT
	CACTTCATATCACTCACTtaGCTGAAGTGCCGAAAGAGGA
	CACTTCATATCACTCACTtaCCAGAGCTCAGACTTCTCCA
	CACTTCATATCACTCACTtaCTTCAGTGGCTTGCTCGTCC
	CACTTCATATCACTCACTtaAAATCTCTTTCACCACTCGG
	CACTTCATATCACTCACTtaTGCTGCTTCCGGCTCTTCCT
	CACTTCATATCACTCACTtaAAATTCATGAGCCAGCCGCA
	CACTTCATATCACTCACTtaATATACTGGACGTTTCGACC
	CACTTCATATCACTCACTtaCTCCAGAGTTGACAAGCTCA
	CACTTCATATCACTCACTtaTCACGCTCGGACCGCATCAT
	CACTTCATATCACTCACTtaCAAGGAGTTGCACTTGATCT
	CACTTCATATCACTCACTtaCAGTGACGTACTTCTCCAGA
	CACTTCATATCACTCACTtaACAAAGACAGGCTGGCGGGT
	CACTTCATATCACTCACTtaTTGGCTCGGCATCAGCCAGT
	CACTTCATATCACTCACTtaCCGCCAGTTCAGGGCTGTTT
	CACTTCATATCACTCACTtaGGGAAGAGCAGTTCTGGTCT
	CACTTCATATCACTCACTtaTTCCCTGAGGGTCTGTAAGA
	CACTTCATATCACTCACTtaTTCTTCCTGAAGGTCTGATG
	CACTTCATATCACTCACTtaCCTGCTTGTGGAACTAGATC
	CACTTCATATCACTCACTtaGGCATCCCTGTCCACTTCAT
	CACTTCATATCACTCACTtaGCTCCCACAAATACAGTCCA
	CACTTCATATCACTCACTtaCATGATGGCCAGTAGCAGCT
	CACTTCATATCACTCACTtaCAATTTGTGCTGTGTGCTTC
	CACTTCATATCACTCACTtaACATCCAGAACCATGGCCCG
	CACTTCATATCACTCACTtaTGATGGACCGTCCATTGCGG
	CACTTCATATCACTCACTtaGTTTCTGGAACAGCTGTTTC
	CACTTCATATCACTCACTtaCCGTCTCTACCCTGCACACA
	CACTTCATATCACTCACTtaGGGAACCAATCAAGGTTTCT
	CGGTCATCAACCAAGCCTAAatCCCAATCTCTATCTACCC
	CAGGACCCTTCATTTCCAGCatCCCAATCTCTATCTACCC
	GCGTTTCTCAACCTACTCCGatCCCAATCTCTATCTACCC
	TCCTCTTCCTTGTCGATGGGatCCCAATCTCTATCTACCC
	CACGTCTTGGCCAGAGTTAGatCCCAATCTCTATCTACCC
	GCACCAGGCTGACAAACGTGatCCCAATCTCTATCTACCC
	GTCACAGGGATTGACTTGTTatCCCAATCTCTATCTACCC
	GGAAACGCCTTCAAACTCAAatCCCAATCTCTATCTACCC
	TTAGCATCTTGCGCCAATTCatCCCAATCTCTATCTACCC
	GTGAAGCATGAGGCGGCAAAatCCCAATCTCTATCTACCC
	GGGAATCTTTGACAAACCACatCCCAATCTCTATCTACCC
	GGATAGACCTCATCACGTTAatCCCAATCTCTATCTACCC
	AGCACCTGGCACATTACTTGatCCCAATCTCTATCTACCC
	TGAAGGACCTCCTGCCTCTGatCCCAATCTCTATCTACCC
	GGACCTTGGCCTTTGTACACatCCCAATCTCTATCTACCC
	TAGCTGCTGGTGCTCTCGTGatCCCAATCTCTATCTACCC
	GAGCTTGCTAAGTCGAATCAatCCCAATCTCTATCTACCC
	TGTTCCTCAGCAGTCGTTGCatCCCAATCTCTATCTACCC
	CCTGCACAGAAATTCTGCAAatCCCAATCTCTATCTACCC
	CAATCGTCTGGAGAAACTTGatCCCAATCTCTATCTACCC
	GTAGAACACGAGGACGTCCTatCCCAATCTCTATCTACCC
	GGCTGTTCTCATCCATCCGGatCCCAATCTCTATCTACCC
	ACGATGTCATCGAGCGGGAGatCCCAATCTCTATCTACCC
	GACGATGCTCATCACGATTTatCCCAATCTCTATCTACCC
	ACACGCCTTGCAGGAGTTGCatCCCAATCTCTATCTACCC
	CAGCTCTCCACCGAGGCTTTatCCCAATCTCTATCTACCC
	GCGGCGTTTCGGGCTGATAAatCCCAATCTCTATCTACCC
	TCCTGGCATCCGTGTTCTCGatCCCAATCTCTATCTACCC
	CCTCTGTCTTTGGTCATCATatCCCAATCTCTATCTACCC
	AAAGCTGGTAAGGCTCTCTCatCCCAATCTCTATCTACCC
	TCAGCCAGGCTCATCTCACCatCCCAATCTCTATCTACCC
	TTGGCTTTCTTCCGAGACGGatCCCAATCTCTATCTACCC
	AGACCAAGGCCTCCGGTTGTatCCCAATCTCTATCTACCC
	TCACTATCGTGTCTGCTTTCatCCCAATCTCTATCTACCC
	CCGGTCCAGTCTGACAATCTatCCCAATCTCTATCTACCC
	GCAAATGATAGAGGAACTCCatCCCAATCTCTATCTACCC
	AGCCAGGACCGCTGTCAAGAatCCCAATCTCTATCTACCC
	CGTTGGCCAAACTCTCGCCAatCCCAATCTCTATCTACCC
	AGGAGAGGTGCAGTTCTCCCatCCCAATCTCTATCTACCC
	GGGACATGGCTCTCATTCTGatCCCAATCTCTATCTACCC
Gad1 transcript (CCDS 16108.1)	CACTTCATATCACTCACTtaTTTCTGGTGCATCCATGGGC	CCDS 16108.1	Transcript binding Linker B5 HCR initiator
	CACTTCATATCACTCACTtaAGGACTGCCTCTCCCTGAAG
	CACTTCATATCACTCACTtaGATCTTGAGCAAACAGGTTG
	CACTTCATATCACTCACTtaAAGAACTGCGCAGTTTGCTC
	CACTTCATATCACTCACTtaTTAAAGCCTTCCATGCCTTC
	CACTTCATATCACTCACTtaGCCATTCACCAGCTAAACCA
	CACTTCATATCACTCACTtaACATATTGGATATGGCTCCC
	CACTTCATATCACTCACTtaAGTGACTGTGTTCTGAGGTG
	CACTTCATATCACTCACTtaGGACATGAGCAGTCCACCAC
	CACTTCATATCACTCACTtaTTCCTTGACCAGAATGGCAG
	CACTTCATATCACTCACTtaTGCTTGTCTGGCTGGAAGAG
	CACTTCATATCACTCACTtaCTTGAAGATGTCCACATGGC
	CACTTCATATCACTCACTtaTTTCAAATCCCACGGTGCCC
	CACTTCATATCACTCACTtaCCTCGAAGGCTTTGTGGAAT
	CACTTCATATCACTCACTtaGGTTGTTCCTGACTCCATCA
	CACTTCATATCACTCACTtaGGCTGGGTTAGAGATGACCA
	CACAGATCTTCAGGCCCAGTatCCCAATCTCTATCTACCC
	ACAGGAAAGCAGGTTCTTGGatCCCAATCTCTATCTACCC
	CCCGTTCTTAGCTGGAAGCAatCCCAATCTCTATCTACCC
	GTATGTCTACCACTTCCAGCatCCCAATCTCTATCTACCC
	GGTGGTCAGACAGCTCCAAAatCCCAATCTCTATCTACCC
	GGTATTGGCAGTCGATGTCAatCCCAATCTCTATCTACCC
	ACGAGCAGCCATGATGCTGTatCCCAATCTCTATCTACCC
	CCCGGCTTTCTTTATGGAATatCCCAATCTCTATCTACCC
	AGTTTGTGGCGGTGCTTCCGatCCCAATCTCTATCTACCC
	CATCCTTGGAGTATACCCTTatCCCAATCTCTATCTACCC
	TGTCATAGGAGACGTCATACatCCCAATCTCTATCTACCC
	GCTTTCCACATCAGCCAGAAatCCCAATCTCTATCTACCC
	CAGGCATTTGTTGATCTGGTatCCCAATCTCTATCTACCC
	GCTCAGGGCTATCTGGAACCatCCCAATCTCTATCTACCC
	TGAGGCTGGTAGCCCACCATatCCCAATCTCTATCTACCC
	TCGATGTCAGACTGGGTGGCatCCCAATCTCTATCTACCC
Gad2 transcript (CCDS 15724.1)	CACATTTACAgACCTCAAtaGCAGAGCGCACAGCTTGTTT	CCDS 15724.1	Transcript binding Linker B4 HCR initiator
	CACATTTACAgACCTCAAtaCTGCTGCTAATCCAACCATA
	CACATTTACAgACCTCAAtaGCGATCTCATAGGTGAACAT
	CACATTTACAgACCTCAAtaCCGGGCCAGCCAATGATTTC
	CACATTTACAgACCTCAAtaCAATGAGCATGGCATACATG
	CACATTTACAgACCTCAAtaAGTGACTATGCTCTGATGTG
	CACATTTACAgACCTCAAtaGGGACACCCATCATCTTGTG
	CACATTTACAgACCTCAAtaCCTTGTCTCCTGTGTCATAG
	CACATTTACAgACCTCAAtaCTTTGCTCTCCACATGAGCC
	CACATTTACAgACCTCAAtaCATTTCATAGCCTTCTCGGT
	CACATTTACAgACCTCAAtaCAAACTAGGAGGTACAAACC
	CACATTTACAgACCTCAAtaTGCAGGGTTTGAGATGACCA
	CTTCCCGGAGTCTCCATAGAatCCTACCTCCAACTCTCAC
	TGCTGTTGATGTCAACCAGTatCCTACCTCCAACTCTCAC
	CTAGCAGCACAAATACAGGGatCCTACCTCCAACTCTCAC
	AGATTCCATCGCCAGAGCCCatCCTACCTCCAACTCTCAC
	TGGAAACATCTTATAGCGGGatCCTACCTCCAACTCTCAC
	AGCTCCCTTCTTGAGAGAAAatCCTACCTCCAACTCTCAC
	GGAGAGCTGAACACTGCAAGatCCTACCTCCAACTCTCAC
	ATGGCGTCCACACTGCAAGGatCCTACCTCCAACTCTCAC
	GCCTCAAACCCAGTAGTCCCatCCTACCTCCAACTCTCAC
	TGAGGCTTCCCATCAAACACatCCTACCTCCAACTCTCAC
	TCATTGTCTTCCAGAGTGCGatCCTACCTCCAACTCTCAC
	TCAATGTCTTGGTGAGTTGCatCCTACCTCCAACTCTCAC
