## Supplementary material for "Molecularly-guided spatial proteomics captures single-cell identity of the healthy and diseased nervous system": Supp. Table 5_LCMSettings

### Sheet: LCM Settings
Supplementary table 5: Laser Capture Microdissection Microscope Settings
Laser Settings	LMD7000 - 20x	LMD7000 - 40x	LMD7
Magnification	20x	40x	40X
Power	55	24	45
Aperture	3	1	1
Speed	3	12	25
Specimen balance	15	12	15
Line spacing for Draw + Scan	15	19	19
Head current	1	1	1
Pulse frequency	1510	1046	519
Offset	115	180	180
