## Supplementary material for "Molecularly-guided spatial proteomics captures single-cell identity of the healthy and diseased nervous system": Supp. Table 6_LCMSMSSettings

### Sheet: Table 6A OE480 - LC
Supplementary table 6A: Gradient conditions for LC-MS/MS analysis on Orbitrap Exploris
1 h gradient (51 min acquisition time)
Time (min)	Duration (min)	Flow rate (μl/min)	% Solvent A	% Solvent B
0	0	0.22	97	3
1	1	0.22	97	3
31	30	0.22	81	19
41	10	0.22	71	29
51	10	0.22	59	41
52	1	0.22	5	95
52	Column Wash
57	5	0.22	5	95
57	Stop Run
57	Column Equilibration

### Sheet: Table 6B OE480 - MS
Supplementary table 6B: MS settings for DDA and DIA LC-MS/MS analysis on Orbitrap Exploris 480
Settings	Full scan	DDA (ms2)	DIA (ms2)			Precursor mass range (m/z)	Isolation window (m/z)	Number of scan events
Resolution	120000	30000	60000			375-500	25	4
AGC target (%)	300	200	75			500-600	13	7
Maximum injection time (s)	Auto	Auto	118ms			600-800	8	31
Scan range	375-1200		See beside			850-900	13	3
Isolation Window (m/z)		1.6	See beside			900-1200	25	9
RF Lens (%)	50
HCD collision energy (%)		28	30
Intensity Threshold	5000
Charge States	2 - 6

### Sheet: Table 6C OA - LC
Supplementary table 6C: Gradient conditions for LC-MS/MS analysis on Orbitrap Astral
25 min gradient (19.5 min acquisition time)
Time (min)	Duration (min)	Flow rate (μl/min)	% Solvent A	% Solvent B
0	0	0.45	96	4
0.1	0.1	0.45	96	4
1.9	1.8	0.2	88	12
2	0.1	0.2	88	12
13	11	0.2	77.5	22.5
19.5	6.5	0.2	60	40
19.5	Column Wash
22	2.5	0.3	1	99
25	3	0.3	1	99
25	Stop Run
25	Column Equilibration

### Sheet: Table 6D OA - MS
Supplementary table 6D: MS settings for DDA and DIA LC-MS/MS analysis on Orbitrap Astral
Settings	Full scan	DIA (ms2)
Resolution	240000	60000
AGC target (%)	5	8
Maximum injection time (s)	100 ms	80 ms
Scan range	400-800 m/z	150-2000 m/z
Isolation Window (m/z)		20 m/z
RF Lens (%)		400-800 m/z
HCD collision energy (%)	45	45
